# Serotonin coordinates reproductive functions in *Caenorhabditis elegans*

**DOI:** 10.1101/2022.05.11.491580

**Authors:** Erin Z. Aprison, Svetlana Dzitoyeva, Ilya Ruvinsky

**Affiliations:** Department of Molecular Biosciences, Northwestern University, Evanston, IL 60208, USA

**Keywords:** Serotonin, *C. elegans*, pheromone, germline, reproduction, coordination

## Abstract

Reproduction alters animal behavior and physiology, but neuronal circuits that coordinate these changes remain largely unknown. Insights into mechanisms that regulate and possibly coordinate reproduction-related traits could be gleaned from the study of sex pheromones that manipulate potential mating partners to improve reproductive success. In *C. elegans*, the prominent male pheromone, ascr#10, modifies reproductive behavior and several aspects of reproductive physiology in hermaphrodite recipients, including improving oocyte quality. Here we show that a circuit that contains serotonin-producing and serotonin-uptaking neurons plays a key role in mediating these beneficial effects of ascr#10. We also demonstrate that increased serotonergic signaling promotes proliferation of germline progenitors in adult hermaphrodites. Our results establish a role for serotonin in maintaining germline quality and highlight a simple neuronal circuit that acts as a linchpin that couples food intake, mating behavior, reproductive output, and germline renewal and provisioning.
