## Supplementary material for "Serotonin coordinates reproductive functions in *Caenorhabditis elegans*": Table S1

### Sheet: Data for Figs. 1 and 2
Table S1. Summary of experiments and numbers of animals tested in this study.													Statistical test
Figure 1A
N2 wild type	n	eggs laid	dead embryos	% lethality
Control	30	3922	199	5.07
ascr#10	31	2941	88	2.99
Control compared to ascr#10	p-value = 4.5e-09												Binomial test
MT15434 tph-1(mg280)	n	eggs laid	dead embryos	% lethality
Control	27	2335	97	4.15
ascr#10	31	2459	104	4.23
Control compared to ascr#10	p-value = 0.60												Binomial test
MT9668 mod-1(ok103)	n	eggs laid	dead embryos	% lethality
Control	33	2913	139	4.77
ascr#10	29	2580	119	4.61
Control compared to ascr#10	p-value = 0.37												Binomial test
Figure 1B																					Combined
N2 wild type	n	eggs laid	dead embryos	% lethality		n	eggs laid	dead embryos	% lethality		n	eggs laid	dead embryos	% lethality		n	eggs laid	dead embryos	% lethality		n	eggs laid	dead embryos	% lethality
Control	8	175	13	7.43		10	143	16	11.19		10	182	11	6.04		10	232	15	6.47		38	732	55	7.51
ascr#10	10	145	4	2.76		10	221	6	2.71		10	175	6	3.43		10	197	9	4.57		40	738	25	3.39
Control compared to ascr#10	p-value = 0.01					p-value = 3.13e-06					p-value = 0.09					p-value = 0.18					p-value = 1.9e-06				Binomial test
MT15434 tph-1(mg280)	n	eggs laid	dead embryos	% lethality		n	eggs laid	dead embryos	% lethality		n	eggs laid	dead embryos	% lethality		n	eggs laid	dead embryos	% lethality		n	eggs laid	dead embryos	% lethality
Control	9	164	8	4.88		8	127	7	5.51		8	130	10	7.69		10	197	10	5.08		35	618	35	5.66
ascr#10	10	182	8	4.60		8	126	7	5.88		10	113	8	7.62		10	148	8	5.71		38	569	31	5.44
Control compared to ascr#10	p-value = 0.47					p-value = 0.61					p-value = 0.49					p-value = 0.66					p-value = 0.45				Binomial test
MT9668 mod-1(ok103)	n	eggs laid	dead embryos	% lethality		n	eggs laid	dead embryos	% lethality		n	eggs laid	dead embryos	% lethality		n	eggs laid	dead embryos	% lethality		n	eggs laid	dead embryos	% lethality
Control	10	155	14	9.03		9	134	10	7.46		10	114	10	8.77		10	144	12	8.33		39	547	46	8.41
ascr#10	10	128	10	7.81		10	162	14	8.64		9	132	11	8.33		10	113	10	8.85		39	535	45	8.41
Control compared to ascr#10	p-value = 0.39					p-value = 0.77					p-value = 0.51					p-value = 0.66					p-value = 0.54				Binomial test
Figure 1C	n	average	s.d.
Control	40	1.78	± 1.46
ascr#10	40	1.85	± 1.31
Control compared to ascr#10	p-value = 0.77												Kolmogorov-Smirnov test
Figure 1D	n	average	s.d.
Control	80	1.08	± 1.22
ascr#10	80	0.89	± 1.01
Control compared to ascr#10	p-value = 0.58												Kolmogorov-Smirnov test
Figure 2A	average	s.d.		average	s.d.		(also see Figure S1)
other mutants	see second tab
MT8944 mod-5(n822)	66.70	± 8.52		66.04	± 4.76
MT9772 mod-5(n3314)	64.60	± 6.38
AN::mod-5	61.60	± 4.88		62.28	± 4.91
PN::mod-5	66.12	± 5.60		67.64	± 6.05
Figure 2C	40 hours				52 hours				72 hours
	n	average	s.d.		n	average	s.d.		n	average	s.d.
N2 wild type	33	1.64	± 1.19		43	0.88	± 1.56		53	0.28	± 0.79
MT8944 mod-5(n822)	36	1.94	± 1.58		48	1.71	± 1.77		51	1.22	± 1.71
N2 compared to mod-5(n822)	p-value = 0.20				p-value = 1.6e-03				p-value = 0.02				Kolmogorov-Smirnov test

### Sheet: "other mutants" in Fig. 2A
AQ866 ser-4(ok512) III
BC347 unc-54(s74) I
CB187 rol-6(e187) II
CB540 unc-68(e540) V
CX12905 mod-1(ok103) V; kyEx3655[mod-1::mod-1::GFP; myo-3::mCherry]
CX13106 mod-1(ok103) V; kyEx3773[ttx-3::mod-1::GFP; myo-3::mCherry]
CX13228 tph-1(mg280) II; kySi56 IV = mosSCI (ChrIV) of loxP-tph-1genomic-loxP
CX13327 mod-1(ok103) V; kyEx3924[exp-1::mod-1::GFP; myo-3::mCherry]
CX13482 mod-1(ok103) V; kyEx 4052[unc-25::mod-1::GFP; myo-3::mCherry]
CX13500 mod-1(ok103) V; kyEx4064[str-3::mod-1::GFP; myo-3::mCherry]
CX13571 tph-1(mg280) II; kySi56 IV; kyEx4077[srh-142::nCre]
CX13572 tph-1(mg280) II; kySi56 IV; kyEx4057[ceh-2::nCre]
CX13574 tph-1(mg280) II; kySi56 IV; kyEx4081[ops-1::nCre]
CX13576 tph-1(mg280) II; kySi56 IV; kyEx4107[egl-6::nCre]
CX13878 mod-1(ok103) V; kyEx4269[mod-1::nCre; myo-2::mCherry]
CX14049 mod-1(ok103) V; kyEx4352[odr-2b::inv(mod-1-sl2-GFP)]
CX14391 mod-1(ok103) V; pdfr-1(ok3425) III
CX15658 tph-1(mg280) II; kySi56 IV; kyEx5262[ceh-2p::nCre, egl-6p::nCre]
DA1814 ser-1(ok345) X
DA2100 ser-7(tm1325) X
DR518 rol-6(su1006); unc-4(e120) II
FK134 ttx-3(ks5) X
MT14678 lgc-40(n4545) X
MT14984 tph-1(n4622) II
MT15434 tph-1(mg280) II
MT2060 egl-1(n987) V
MT9667 mod-1(nr2043) V
MT9668 mod-1(ok103) V
OH161 ttx-3(ot22) X
RB2277 ser-5(ok3087) I
ser-5(tm2654) I
